# Integrative genomic strategies applied to a lymphoblast cell line model reveal specific transcriptomic signatures associated with clozapine response

**DOI:** 10.1101/2020.09.22.308262

**Authors:** SAJ de With, APS Ori, T Wang, SL Pulit, E Strengman, J Viana, J Mill, S de Jong, RA Ophoff

## Abstract

Clozapine is an important antipsychotic drug. However, its use is often accompanied by metabolic adverse effects and, in rare instances, agranulocytosis. The molecular mechanisms underlying these adverse events are unclear. To gain more insights into the response to clozapine at the molecular level, we exposed lymphoblastoid cell lines (LCLs) to increasing concentrations of clozapine and measured genome-wide gene expression and DNA methylation profiles. We observed robust and significant changes in gene expression levels due to clozapine (n = 463 genes at FDR < 0.05) affecting cholesterol and cell cycle pathways. At the level of DNA methylation, we find significant changes upstream of the LDL receptor, in addition to global enrichments of regulatory, immune and developmental pathways. By integrating these data with human tissue gene expression levels obtained from the Genotype-Tissue Expression project (GTEx), we identified specific tissues, including liver and several tissues involved in immune, endocrine and metabolic functions, that clozapine treatment may disproportionately affect. Notably, differentially expressed genes were not enriched for genome-wide disease risk of schizophrenia or for known psychotropic drug targets. However, we did observe a nominally significant association of genetic signals related to total cholesterol and low-density lipoprotein levels. Together, these results shed light on the biological mechanisms through which clozapine functions. The observed associations with cholesterol pathways, its genetic architecture and specific tissue effects may be indicative of the metabolic adverse effects observed in clozapine users. LCLs may thus serve as a useful tool to study these molecular mechanisms further.
