## Supplementary Table 1 for "Integrative genomic strategies applied to a lymphoblast cell line model reveal specific transcriptomic signatures associated with clozapine response"

### Sheet: MetaAnn_Cloz_11082017
ProbeID	P	Z	Symbol	Entrez_Gene_ID
ILMN_1715024	6.13742e-17	-8.36256	LSS	4047
ILMN_2320330	1.10167e-16	-8.29328	MAL	4118
ILMN_1745593	5.15537e-16	8.10778	STMN1	3925
ILMN_3308961	5.64565e-16	-8.09673	MIR1974	100302207
ILMN_2327860	7.30484e-16	-8.06531	MAL	4118
ILMN_1768973	1.97752e-15	7.94275	HIST2H2AC	8338
ILMN_2070072	2.51639e-15	7.91281	RPS7	6201
ILMN_1658702	4.42139e-15	7.84236	HIST1H2BJ	8970
ILMN_1659047	1.79065e-14	7.66483	HIST2H2AA3	8337
ILMN_2219131	2.16703e-14	7.64031	RPS15	6209
ILMN_1750722	2.23026e-14	7.6366	RPS7	6201
ILMN_3242900	2.77956e-14	7.60819	HIST2H2AA4	723790
ILMN_1792689	2.7897e-14	7.60772	HIST1H2AC	8334
ILMN_2053415	3.96706e-14	-7.56207	LDLR	3949
ILMN_2165867	4.25557e-14	-7.55293	DHCR7	1717
ILMN_1754858	5.08999e-14	-7.52959	PASK	23178
ILMN_1680955	5.18794e-14	7.5271	AURKA	6790
ILMN_1730825	2.08794e-13	7.34304	SGOL1	151648
ILMN_1667022	2.17843e-13	-7.33736	PASK	23178
ILMN_1656011	2.31237e-13	-7.32937	RGS1	5996
ILMN_1695658	2.91687e-13	7.29818	KIF20A	10112
ILMN_3239771	2.92154e-13	7.29796	DLGAP5	9787
ILMN_1693119	4.37825e-13	-7.24332	LYPD6B	130576
ILMN_2357438	5.24346e-13	7.21884	AURKA	6790
ILMN_1714730	5.56829e-13	7.21066	UBE2C	11065
ILMN_1663390	5.96154e-13	7.20136	CDC20	991
ILMN_1815626	6.59226e-13	-7.18764	DHCR7	1717
ILMN_1729234	6.76554e-13	-7.18409	TPP1	1200
ILMN_2181432	7.1228e-13	7.17706	SPC24	147841
ILMN_1780057	7.54344e-13	-7.16921	RENBP	5973
ILMN_1678669	7.66224e-13	7.16707	RRM2	6241
ILMN_1813314	1.01009e-12	7.12912	HIST1H2BK	85236
ILMN_1801257	1.05396e-12	7.12327	CENPA	1058
ILMN_1662618	1.08301e-12	-7.11952	SQSTM1	8878
ILMN_2115340	1.25877e-12	7.09876	HIST2H4A	8370
ILMN_1663447	1.287e-12	7.0957	HNRNPA1	3178
ILMN_1749930	1.74894e-12	7.05316	TMEM48	55706
ILMN_2112811	2.42991e-12	7.00728	RPL36A	6173
ILMN_1715131	2.8907e-12	-6.98294	CCR7	1236
ILMN_1789830	2.90852e-12	-6.98207	CFLAR	8837
ILMN_1772627	4.31959e-12	-6.92631	D4S234E	27065
ILMN_1717313	4.37306e-12	-6.92457	NFKBIE	4794
ILMN_1690040	4.61714e-12	-6.91688	TM7SF2	7108
ILMN_1658504	5.04513e-12	-6.9043	CHKA	1119
ILMN_1668277	5.08079e-12	-6.9033	BLK	640
ILMN_1786125	5.96182e-12	6.88056	CCNA2	890
ILMN_1797728	7.54638e-12	-6.84691	HMGCS1	3157
ILMN_1793474	8.85557e-12	-6.82397	INSIG1	3638
ILMN_1796589	1.00142e-11	6.8063	TRIP13	9319
ILMN_1747016	1.07241e-11	6.79643	CEP55	55165
ILMN_1716678	1.23438e-11	-6.77613	NPC2	10577
ILMN_1736176	1.41793e-11	6.75606	PLK1	5347
ILMN_2225718	1.54517e-11	6.74359	CENPE	1062
ILMN_1689329	1.70727e-11	-6.72909	SCD	6319
ILMN_1749829	1.7078e-11	6.72905	DLGAP5	9787
ILMN_2200331	2.22445e-11	6.69048	H2AFX	3014
ILMN_1685916	2.26458e-11	6.68786	KIF2C	11004
ILMN_2301083	2.34483e-11	6.68276	UBE2C	11065
ILMN_1760718	2.3708e-11	-6.68115	ZMIZ2	83637
ILMN_1695435	2.58532e-11	6.66844	LOC653610	653610
ILMN_1732296	2.76848e-11	6.65839	ID3	3399
ILMN_1662359	3.11704e-11	6.64093	HIST1H4K	8362
ILMN_2110908	3.49453e-11	-6.62406	MYC	4609
ILMN_1678037	3.88329e-11	6.60846	HIRIP3	8479
ILMN_1773119	4.40741e-11	6.58969	CCNF	899
ILMN_1673676	4.98028e-11	6.57152	SNX5	27131
ILMN_1789123	5.23299e-11	6.56415	PLK4	10733
ILMN_1802192	5.37305e-11	6.56021	C10orf99	387695
ILMN_1761797	5.41465e-11	-6.55906	CSTB	1476
ILMN_1814600	5.45851e-11	6.55786	DEPDC1B	55789
ILMN_1708778	6.1669e-11	-6.53964	ASS1	445
ILMN_1653730	6.48918e-11	6.53201	OXCT2	64064
ILMN_2404906	6.78322e-11	6.52537	SGOL1	151648
ILMN_1782403	7.19822e-11	6.51647	PRR11	55771
ILMN_2246956	8.3213e-11	-6.49467	BCL2	596
ILMN_1725510	9.24677e-11	-6.47878	DHCR24	1718
ILMN_1795158	1.07996e-10	-6.45531	FGR	2268
ILMN_3305169	1.08256e-10	-6.45495	LOC728809	728809
ILMN_2374352	1.08329e-10	-6.45485	DBNDD1	79007
ILMN_1758146	1.09849e-10	-6.45274	SIRPA	140885
ILMN_1813544	1.34956e-10	6.42148	OXCT1	5019
ILMN_1677607	1.40038e-10	-6.41585	SC5DL	6309
ILMN_3242586	1.48128e-10	6.40729	RHOU	58480
ILMN_1799516	1.48267e-10	6.40715	DNAJC9	23234
ILMN_3245297	1.49032e-10	-6.40636	LYPD6B	130576
ILMN_1775703	1.71243e-10	-6.38514	TRAPPC6A	79090
ILMN_1798360	1.89624e-10	-6.36952	CXCR7	57007
ILMN_1658289	1.96027e-10	6.36442	WDR54	84058
ILMN_2349459	2.00161e-10	6.36122	BIRC5	332
ILMN_1688953	2.18612e-10	6.34766	ARHGAP19	84986
ILMN_1724533	2.40313e-10	-6.33308	LY96	23643
ILMN_1751444	2.80997e-10	6.30892	NCAPG	64151
ILMN_1811472	2.89116e-10	6.30451	KIF23	9493
ILMN_1782015	2.90615e-10	6.3037	FCRLB	127943
ILMN_2362549	3.11046e-10	6.29317	ZWINT	11130
ILMN_1756676	3.13294e-10	6.29205	PHF19	26147
ILMN_2398847	3.46562e-10	-6.27637	ARHGAP17	55114
ILMN_2347068	3.64573e-10	-6.26849	MKNK2	2872
ILMN_1728934	4.28092e-10	6.24342	PRC1	9055
ILMN_1694731	5.11948e-10	-6.2154	CLCN7	1186
ILMN_1667449	5.14463e-10	-6.21463	GCET2	257144
ILMN_1728225	5.79093e-10	6.19602	KIAA1524	57650
ILMN_1784367	6.33357e-10	6.1819	HSPD1	3329
ILMN_1727459	6.74703e-10	6.17191	ORC1L	4998
ILMN_1708728	6.7614e-10	6.17157	H2AFJ	55766
ILMN_1745420	6.93193e-10	6.16763	PHF19	26147
ILMN_1776788	9.0795e-10	-6.1248	C5orf41	153222
ILMN_1755075	9.40105e-10	-6.11926	IDI1	3422
ILMN_2189027	9.52192e-10	-6.11722	LIPG	9388
ILMN_1721901	9.68698e-10	6.11448	CTNNAL1	8727
ILMN_1712803	1.00296e-09	6.10894	CCNB1	891
ILMN_1784871	1.05579e-09	-6.10074	FASN	2194
ILMN_2048700	1.06795e-09	6.09891	ATAD2	29028
ILMN_1713266	1.0846e-09	6.09643	FAM46C	54855
ILMN_1757406	1.08566e-09	6.09628	HIST1H1C	3006
ILMN_2144088	1.10966e-09	-6.09278	FDFT1	2222
ILMN_2202948	1.12984e-09	6.0899	BUB1	699
ILMN_1748283	1.19232e-09	-6.08127	PIM2	11040
ILMN_2392472	1.20179e-09	6.08	CENPA	1058
ILMN_1746699	1.21239e-09	6.0786	SGOL2	151246
ILMN_1687825	1.43075e-09	-6.05198	CD226	10666
ILMN_1670517	1.45415e-09	6.04937	SULT1A3	6818
ILMN_1799667	1.45419e-09	6.04936	KIF4A	24137
ILMN_2299612	1.46115e-09	-6.04859	TMEM150A	129303
ILMN_3297455	1.5275e-09	6.04143	LOC729082	729082
ILMN_2381899	1.61756e-09	-6.03219	OPTN	10133
ILMN_2041046	1.75145e-09	6.01933	CKS1B	1163
ILMN_1719256	1.89878e-09	6.00624	CKS1B	1163
ILMN_2371055	1.93405e-09	-6.00325	EFNA1	1942
ILMN_1739450	2.23993e-09	-5.97938	NFE2L1	4779
ILMN_1708672	2.25914e-09	-5.97799	ACAT2	39
ILMN_2183687	2.48862e-09	5.9622	LIME1	54923
ILMN_1780898	2.67408e-09	-5.95045	PRKCH	5583
ILMN_1658494	2.86126e-09	5.93937	C13orf15	28984
ILMN_1680850	3.19183e-09	5.92142	RECQL	5965
ILMN_1688959	3.22385e-09	-5.91977	CD27	939
ILMN_1729212	3.23783e-09	5.91906	GRM8	2918
ILMN_2144426	3.40065e-09	5.91099	HIST2H2AA3	8337
ILMN_1801939	3.40131e-09	5.91095	CCNB2	9133
ILMN_1751120	3.76152e-09	5.89435	HIST1H4H	8365
ILMN_2066756	3.84363e-09	5.89079	NCAPG2	54892
ILMN_1772123	3.86206e-09	-5.89	ACACA	31
ILMN_1678862	3.90307e-09	5.88825	FUT11	170384
ILMN_1703906	3.90702e-09	5.88808	HJURP	55355
ILMN_1695357	3.92242e-09	5.88743	CCDC99	54908
ILMN_1658010	3.98779e-09	5.8847	CENPI	2491
ILMN_1720526	4.08677e-09	5.88064	CENPN	55839
ILMN_1796949	4.224e-09	5.87517	TPX2	22974
ILMN_1763036	4.2473e-09	-5.87426	CLCN6	1185
ILMN_1781580	4.69416e-09	-5.85767	BRI3	25798
ILMN_2355738	4.78858e-09	5.85436	INCENP	3619
ILMN_1671843	4.9074e-09	5.85028	PSRC1	84722
ILMN_1778599	4.96039e-09	5.8485	SP140	11262
ILMN_1880052	5.05082e-09	5.84549		NA
ILMN_1749081	5.21903e-09	-5.84003	AUTS2	26053
ILMN_1715616	5.42496e-09	5.83358	PPIL5	122769
ILMN_1748923	5.4472e-09	5.8329	SMC2	10592
ILMN_1660654	5.65046e-09	5.82679	CDCA2	157313
ILMN_1753183	5.70938e-09	5.82505	CDCA4	55038
ILMN_1692511	5.90456e-09	5.81944	TMEM106C	79022
ILMN_1787526	5.91149e-09	5.81924	MGC13057	84281
ILMN_1693338	5.97189e-09	-5.81754	CYP1B1	1545
ILMN_1740291	6.04673e-09	5.81546	POLQ	10721
ILMN_1781942	6.17496e-09	5.81195	HMMR	3161
ILMN_1669033	6.24361e-09	-5.8101	NCOA1	8648
ILMN_1784300	6.79126e-09	5.79601	TUBA4A	7277
ILMN_2368318	6.82652e-09	-5.79514	FGR	2268
ILMN_1713249	7.15846e-09	5.78716	PHF19	26147
ILMN_1724250	8.1313e-09	-5.76571	GRN	2896
ILMN_3247895	8.2582e-09	5.7631	LOC728188	728188
ILMN_1710676	8.29628e-09	5.76233	FBXO5	26271
ILMN_1714158	8.37346e-09	-5.76076	PON2	5445
ILMN_2399893	8.42156e-09	5.7598	RPS24	6229
ILMN_1654060	8.49698e-09	-5.75829	MKNK2	2872
ILMN_1714602	8.83266e-09	-5.75175	CD86	942
ILMN_2047112	8.86641e-09	5.7511	RP11-529I10.4	25911
ILMN_1766169	8.97914e-09	-5.74896	BCAT1	586
ILMN_1666305	8.98722e-09	5.74881	CDKN3	1033
ILMN_1710001	9.26874e-09	5.74359	RPL41	6171
ILMN_3210741	9.27308e-09	5.74352	LOC642956	642956
ILMN_1653822	9.48967e-09	5.73961	NEK2	4751
ILMN_1737728	9.56006e-09	5.73835	CDCA3	83461
ILMN_2331636	9.68236e-09	-5.7362	ACACA	31
ILMN_1720889	9.73752e-09	-5.73524	SC4MOL	6307
ILMN_1704369	1.01607e-08	5.72802	LIMA1	51474
ILMN_1709294	1.04997e-08	5.72245	CDCA8	55143
ILMN_1804735	1.08816e-08	-5.71638	CBS	875
ILMN_3265365	1.09187e-08	5.7158	CEP78	84131
ILMN_1727315	1.12522e-08	5.71069	DENND1A	57706
ILMN_1658143	1.14726e-08	5.70738	RFC3	5983
ILMN_2367818	1.1682e-08	-5.7043	CD40	958
ILMN_1804629	1.16941e-08	5.70413	TPK1	27010
ILMN_1657796	1.19327e-08	5.70069	STMN1	3925
ILMN_1678300	1.19687e-08	5.70017	MGC40489	146880
ILMN_1716279	1.22875e-08	5.69569	CENPE	1062
ILMN_1701882	1.28142e-08	5.68852	LOC653820	653820
ILMN_1736911	1.33216e-08	-5.68189	TMOD1	7111
ILMN_1803277	1.35381e-08	-5.67913	MVP	9961
ILMN_1778321	1.38897e-08	-5.67474	SLC2A6	11182
ILMN_1754538	1.45596e-08	-5.66667	C10orf58	84293
ILMN_2148785	1.48566e-08	5.66321	GBP1	2633
ILMN_1720322	1.51077e-08	5.66034	PTS	5805
ILMN_1706779	1.65474e-08	5.6447	LIG1	3978
ILMN_1657395	1.75345e-08	-5.63472	HMGCR	3156
ILMN_1765701	1.80718e-08	5.62951	LOC399942	399942
ILMN_3266606	1.82164e-08	5.62814	FABP5L2	729163
ILMN_1763144	1.94397e-08	-5.61692	NEU1	4758
ILMN_1689652	1.97976e-08	5.61376	RNMTL1	55178
ILMN_2160476	2.04311e-08	-5.60831	CCL22	6367
ILMN_1725311	2.2625e-08	-5.59063	GCGR	2642
ILMN_1782729	2.2967e-08	5.58802	CLECL1	160365
ILMN_1699226	2.35858e-08	-5.5834	UBR4	23352
ILMN_1767523	2.39063e-08	-5.58106	IL17RB	55540
ILMN_1741096	2.4281e-08	-5.57835	FDFT1	2222
ILMN_2285996	2.43474e-08	5.57788	KIAA0101	9768
ILMN_1717403	2.48637e-08	5.57422	C9orf100	84904
ILMN_1726815	2.50424e-08	5.57298	HIST1H3G	8355
ILMN_1656382	2.61439e-08	5.56547	BOLA2	552900
ILMN_1836469	2.71066e-08	-5.55917		NA
ILMN_1796490	2.7924e-08	-5.55398	GRINA	2907
ILMN_1811702	2.80578e-08	-5.55314	GRN	2896
ILMN_1702691	2.86901e-08	-5.54925	TNFAIP3	7128
ILMN_1794707	2.94258e-08	-5.54482	ATHL1	80162
ILMN_1680618	3.04795e-08	-5.53866	MYC	4609
ILMN_3275388	3.05119e-08	-5.53847	LOC340274	340274
ILMN_1670134	3.11133e-08	-5.53505	FADS1	3992
ILMN_2222008	3.3187e-08	5.52373	KIFC1	3833
ILMN_1771051	3.40443e-08	5.51925	RPL29	6159
ILMN_1661366	3.42452e-08	5.51822	PGAM1	5223
ILMN_2414027	3.55566e-08	5.51161	CKLF	51192
ILMN_1801077	3.77136e-08	-5.50124	PLIN2	123
ILMN_1756572	3.86916e-08	5.49672	COQ2	27235
ILMN_1714108	3.8836e-08	-5.49606	TP53INP1	94241
ILMN_2312606	4.157e-08	-5.48405	IRF5	3663
ILMN_2365248	4.27049e-08	-5.47928	HVCN1	84329
ILMN_1731184	4.29126e-08	5.47843	MELK	9833
ILMN_1784333	4.41117e-08	-5.47355	SECISBP2L	9728
ILMN_3202024	4.41722e-08	-5.4733	LOC392437	392437
ILMN_1765578	4.42201e-08	-5.47311	TIPARP	25976
ILMN_2401779	4.50815e-08	-5.46969	FAM102A	399665
ILMN_1784661	4.52948e-08	5.46886	TMEM2	23670
ILMN_1712786	4.60025e-08	-5.46611	AHCYL2	23382
ILMN_1656111	4.67316e-08	-5.46332	MYLIP	29116
ILMN_1657550	4.78342e-08	-5.45918	MVD	4597
ILMN_1791759	4.86276e-08	5.45626	CXCL10	3627
ILMN_1671554	5.21511e-08	-5.44382	LPIN1	23175
ILMN_1660871	5.34047e-08	-5.43959	NEK6	10783
ILMN_1745964	5.45518e-08	-5.4358	IRAK2	3656
ILMN_1785756	5.65371e-08	5.42942	LOC731314	731314
ILMN_1810922	5.67663e-08	-5.4287	PCNT	5116
ILMN_2394561	5.69729e-08	-5.42805	IRF2BP2	359948
ILMN_1712452	6.21461e-08	5.41251	KIF20B	9585
ILMN_1652008	6.33868e-08	5.40897	C15orf23	90417
ILMN_3235051	6.42879e-08	-5.40645	LOC100129066	100129066
ILMN_1776181	6.66475e-08	-5.39998	BIRC3	330
ILMN_1718610	6.71089e-08	-5.39874	ARHGAP17	55114
ILMN_1657547	6.74856e-08	5.39774	CCDC34	91057
ILMN_1726512	6.99392e-08	-5.39133	ZSCAN2	54993
ILMN_1796013	7.06099e-08	-5.38961	PYCR1	5831
ILMN_1798679	7.30588e-08	-5.38348	ANO9	338440
ILMN_2195821	7.73826e-08	-5.37313	C5orf41	153222
ILMN_1655191	7.74108e-08	-5.37306	CASZ1	54897
ILMN_2396956	7.7425e-08	-5.37303	AKAP13	11214
ILMN_2367141	7.75484e-08	-5.37274	TCF7	6932
ILMN_1724609	7.93076e-08	-5.3687	SLC2A8	29988
ILMN_1671207	8.1369e-08	5.36407	IARS2	55699
ILMN_2110751	9.01473e-08	-5.34554	CHRNA5	1138
ILMN_1702231	9.05925e-08	5.34465	C1orf54	79630
ILMN_2405684	9.21793e-08	-5.3415	BIRC3	330
ILMN_2233783	9.69545e-08	5.33234	CD38	952
ILMN_1808226	9.7859e-08	5.33066	RGS16	6004
ILMN_3234089	9.83475e-08	-5.32975	N4BP2L2	10443
ILMN_2397880	9.96903e-08	5.32729	CSTF3	1479
ILMN_1751776	1.02453e-07	5.32232	CKAP2L	150468
ILMN_1716195	1.04327e-07	5.31902	HIST1H2BG	8339
ILMN_1781752	1.04437e-07	-5.31883	CLEC16A	23274
ILMN_1811258	1.05002e-07	-5.31785	RELB	5971
ILMN_2390472	1.06579e-07	-5.31513	TTC14	151613
ILMN_1687315	1.07847e-07	-5.31298	RXRA	6256
ILMN_1756541	1.08129e-07	-5.3125	MXD4	10608
ILMN_3236036	1.12062e-07	-5.30599	LOC283663	283663
ILMN_1761069	1.13181e-07	-5.30418	UVRAG	7405
ILMN_1750181	1.1581e-07	-5.29999	TESC	54997
ILMN_1732688	1.17106e-07	5.29796	DUT	1854
ILMN_2355559	1.20917e-07	-5.2921	PSAP	5660
ILMN_1697409	1.22752e-07	-5.28935	TNFRSF14	8764
ILMN_1758827	1.23758e-07	5.28786	RTN4IP1	84816
ILMN_1706958	1.26048e-07	5.2845	PCNA	5111
ILMN_1673673	1.26228e-07	5.28424	PBK	55872
ILMN_1688666	1.27116e-07	5.28296	HIST1H2BH	8345
ILMN_1706571	1.28048e-07	-5.28162	SLC35D2	11046
ILMN_2288784	1.32805e-07	5.27493	CCDC34	91057
ILMN_1701114	1.35795e-07	5.27085	GBP1	2633
ILMN_2354381	1.3683e-07	-5.26945	PON2	5445
ILMN_1686097	1.44278e-07	5.25972	TOP2A	7153
ILMN_1737988	1.45771e-07	-5.25782	PRNP	5621
ILMN_1750678	1.48675e-07	5.25419	TIMD4	91937
ILMN_1669433	1.50083e-07	-5.25246	KIAA0913	23053
ILMN_1669788	1.51541e-07	-5.25068	NUDT14	256281
ILMN_2146761	1.53391e-07	5.24844	FABP5	2171
ILMN_1676470	1.54839e-07	-5.24671	TCF7	6932
ILMN_1775170	1.55189e-07	5.24629	MT1X	4501
ILMN_1704750	1.58261e-07	5.24268	LOC647000	647000
ILMN_1773645	1.60217e-07	5.24041	GMPPB	29925
ILMN_1756982	1.62242e-07	5.2381	CLIC1	1192
ILMN_1782419	1.6247e-07	-5.23784	GNG11	2791
ILMN_1730809	1.62642e-07	-5.23764	SLC29A2	3177
ILMN_1715301	1.78405e-07	-5.22054	FXYD2	486
ILMN_1695354	1.7868e-07	-5.22025	BMF	90427
ILMN_1737517	1.82222e-07	5.21662	RPL29	6159
ILMN_1776516	1.85902e-07	5.21291	ITPKA	3706
ILMN_1710923	2.01922e-07	-5.19756	SLAMF7	57823
ILMN_1734205	2.03285e-07	5.19631	RASSF1	11186
ILMN_2041293	2.03666e-07	-5.19596	SQLE	6713
ILMN_1728107	2.0889e-07	-5.19125	GNG7	2788
ILMN_1712386	2.0913e-07	5.19103	C21orf45	54069
ILMN_1718977	2.09955e-07	-5.1903	GADD45B	4616
ILMN_1759991	2.10022e-07	5.19024	MGC3731	79159
ILMN_2341254	2.10852e-07	-5.18951	STARD13	90627
ILMN_1805466	2.11887e-07	-5.18859	SOX9	6662
ILMN_2370685	2.1511e-07	-5.18578	C6orf1	221491
ILMN_1712184	2.23693e-07	5.17849	HIST1H3C	8352
ILMN_3298582	2.40293e-07	5.16511	LOC728873	728873
ILMN_2129388	2.47429e-07	-5.15964	FAM190B	54462
ILMN_1735014	2.50706e-07	-5.15717	KLF6	1316
ILMN_1808071	2.52729e-07	5.15567	KIF14	9928
ILMN_1777397	2.59229e-07	-5.15091	MSX1	4487
ILMN_1664047	2.63408e-07	-5.14791	CACNA1E	777
ILMN_2191313	2.69958e-07	-5.1433	FAM21A	387680
ILMN_1711005	2.70966e-07	5.1426	CDC25A	993
ILMN_2403852	2.76545e-07	-5.13877	CYTH1	9267
ILMN_1700268	2.77066e-07	-5.13841	QPRT	23475
ILMN_1732509	2.78963e-07	5.13713	LRRC40	55631
ILMN_1678579	2.87979e-07	5.13115	CPT2	1376
ILMN_1752793	2.87987e-07	-5.13114	SAP18	10284
ILMN_1772796	2.93264e-07	5.12773	DYNLL2	140735
ILMN_1678757	2.94723e-07	5.12679	BCYRN1	618
ILMN_1731612	3.036e-07	5.1212	UCHL5	51377
ILMN_1806040	3.17075e-07	5.113	TYMS	7298
ILMN_2308338	3.23598e-07	-5.10916	BMF	90427
ILMN_2294762	3.33145e-07	5.10366	AMY1A	276
ILMN_1768480	3.35355e-07	5.10241	VGLL4	9686
ILMN_1753196	3.36905e-07	5.10154	PTTG1	9232
ILMN_1732981	3.37574e-07	-5.10116	ZBTB32	27033
ILMN_1657893	3.43776e-07	5.09772	TXNRD2	10587
ILMN_1750658	3.44134e-07	-5.09752	HAX1	10456
ILMN_3178258	3.44558e-07	5.09729	FABP5L2	729163
ILMN_2051232	3.49745e-07	5.09446	SDHA	6389
ILMN_1729180	3.52436e-07	5.093	GATM	2628
ILMN_1754315	3.53029e-07	5.09268	MMAA	166785
ILMN_1680644	3.53447e-07	5.09246	MIOS	54468
ILMN_1781479	3.78882e-07	5.07927	SUV39H1	6839
ILMN_1703263	3.85809e-07	5.07583	SP140	11262
ILMN_1652521	3.91255e-07	-5.07316	MTMR9	66036
ILMN_1667994	3.92158e-07	5.07273	AMD1	262
ILMN_3216365	3.9364e-07	-5.07201	LOC100131096	100131096
ILMN_1729112	4.01018e-07	-5.06847	CHPT1	56994
ILMN_1771039	4.14299e-07	5.06227	GTSE1	51512
ILMN_1804248	4.15356e-07	-5.06178	FDPS	2224
ILMN_1802653	4.16458e-07	-5.06128	EBI3	10148
ILMN_1737110	4.17141e-07	5.06096	LOC651957	651957
ILMN_1803124	4.17151e-07	5.06096	BIRC5	332
ILMN_2399300	4.34395e-07	-5.05323	NAV2	89797
ILMN_1676191	4.42847e-07	5.04955	DARS2	55157
ILMN_1743103	4.45196e-07	-5.04854	SH3PXD2A	9644
ILMN_1717490	4.47599e-07	5.04751	RPL6	6128
ILMN_1750864	4.67273e-07	5.03929	NIN	51199
ILMN_2061043	4.67728e-07	-5.0391	CD48	962
ILMN_2042771	4.69576e-07	5.03834	PTTG1	9232
ILMN_2155719	4.71664e-07	-5.0375	NBPF10	440673
ILMN_1700432	4.72442e-07	-5.03718	ITPKB	3707
ILMN_1796179	4.74914e-07	5.03618	HIST1H2BK	85236
ILMN_1749070	4.80639e-07	-5.03388	HLA-DPB1	3115
ILMN_1679921	4.83598e-07	5.03271	CT45A1	541466
ILMN_2148796	4.83779e-07	5.03264	MND1	84057
ILMN_1788166	4.91144e-07	5.02974	TTK	7272
ILMN_1726391	4.95113e-07	5.0282	MRPL39	54148
ILMN_1758412	4.9682e-07	5.02754	COPS7A	50813
ILMN_2049364	5.04691e-07	-5.02452	FAM119A	151194
ILMN_1688178	5.0896e-07	5.0229	RRP7A	27341
ILMN_1727540	5.09374e-07	5.02275	C1orf112	55732
ILMN_1653708	5.22525e-07	-5.01785	CORO1B	57175
ILMN_3310491	5.26297e-07	-5.01647	MIR1978	100302173
ILMN_3282768	5.2779e-07	5.01592	LOC644879	644879
ILMN_1773245	5.30379e-07	-5.01498	CCL3L1	6349
ILMN_2374778	5.32461e-07	5.01423	DUT	1854
ILMN_1708340	5.37314e-07	-5.01249	DAPK1	1612
ILMN_1700025	5.40454e-07	5.01136	LOC732007	732007
ILMN_2176882	5.46505e-07	-5.00922	ZNF69	7620
ILMN_1777233	5.48002e-07	5.0087	E2F2	1870
ILMN_1725612	5.49817e-07	5.00806	NUP50	10762
ILMN_1744240	5.53226e-07	5.00687	WDR67	93594
ILMN_2354478	5.57078e-07	-5.00553	CYFIP2	26999
ILMN_1660462	5.64492e-07	-5.00299	MCOLN2	255231
ILMN_1771385	5.67688e-07	-5.0019	GBP4	115361
ILMN_1664922	5.74467e-07	-4.99961	FLNB	2317
ILMN_1750800	5.78223e-07	-4.99835	ACO1	48
ILMN_1682864	5.94135e-07	-4.99311	SPSB3	90864
ILMN_1695226	5.94463e-07	4.99301	DIAPH3	81624
ILMN_1712082	6.00157e-07	-4.99117	GCNT3	9245
ILMN_1676548	6.05122e-07	4.98958	BZW2	28969
ILMN_3182942	6.10027e-07	4.98802	LOC100129958	100129958
ILMN_2235851	6.18633e-07	-4.98531	LINCR	93082
ILMN_1700690	6.22484e-07	-4.98411	VAT1	10493
ILMN_3238712	6.2662e-07	4.98283	SNRNP25	79622
ILMN_1786429	6.32815e-07	4.98092	P2RY5	10161
ILMN_1658271	6.3367e-07	-4.98066	LSS	4047
ILMN_1678690	6.39744e-07	-4.97882	UPB1	51733
ILMN_1689842	6.44555e-07	-4.97737	SC4MOL	6307
ILMN_1783843	6.56475e-07	-4.97382	MIIP	60672
ILMN_2351916	6.571e-07	4.97363	EXO1	9156
ILMN_1777564	6.77563e-07	4.96769	MAD2L1	4085
ILMN_1659936	6.7891e-07	-4.9673	PPP1R15A	23645
ILMN_2049184	6.82551e-07	-4.96626	DNASE1L3	1776
ILMN_1694084	6.89425e-07	-4.96432	PSCD1	9267
ILMN_1662306	6.9206e-07	4.96358	RABL3	285282
ILMN_1773066	7.05486e-07	4.95985	CDKN2AIP	55602
ILMN_1673721	7.19135e-07	4.95612	EXO1	9156
ILMN_1815154	7.28417e-07	4.95363	MYH10	4628
ILMN_1762899	7.28771e-07	4.95354	EGR1	1958
ILMN_1772241	7.34813e-07	-4.95193	SQLE	6713
ILMN_1846922	7.38104e-07	4.95106		NA
ILMN_1768020	7.6504e-07	4.94408	HAUS8	93323
ILMN_1721457	7.78066e-07	4.94079	RANBP1	5902
ILMN_1732468	7.816e-07	4.93991	HSPA4L	22824
ILMN_1687978	7.82542e-07	4.93967	PHLDA1	22822
ILMN_1761010	7.85184e-07	4.93901	PCCB	5096
ILMN_2329914	8.22752e-07	4.92989	SPRY1	10252
ILMN_2139816	8.27023e-07	4.92888	GPSM2	29899
ILMN_3200921	8.37204e-07	4.92649	LOC642590	642590
ILMN_2395055	8.38331e-07	4.92623	ATPAF1	64756
ILMN_2394381	8.40119e-07	-4.92581	CLN3	1201
ILMN_1682494	8.49627e-07	4.92361	RSRC1	51319
ILMN_1807501	8.59098e-07	4.92144	GINS4	84296
ILMN_1865764	8.7636e-07	-4.91755		NA
ILMN_1790603	8.77142e-07	4.91737	ATPAF1	64756
ILMN_2196078	9.07555e-07	-4.91069	SLAMF6	114836
ILMN_2162328	9.10347e-07	4.91009	PTS	5805
ILMN_1800276	9.15057e-07	-4.90908	RCN1	5954
ILMN_1780382	9.48564e-07	4.90202	LOC653566	653566
ILMN_1656452	9.64277e-07	4.89879	C16orf59	80178
ILMN_3207605	1.01325e-06	-4.88905	LOC399804	399804
ILMN_2396948	1.01405e-06	4.88889	PSMC3IP	29893
ILMN_2334204	1.01426e-06	4.88885	ERCC6L	54821
ILMN_1738572	1.02279e-06	-4.8872	USP48	84196
ILMN_1665538	1.02391e-06	4.88699	SKP2	6502
ILMN_1709085	1.03649e-06	4.88458	GSG2	83903
ILMN_1683450	1.04061e-06	4.8838	CDCA5	113130
ILMN_1743299	1.06938e-06	4.87842	PXMP3	5828
ILMN_1757697	1.07275e-06	4.8778	NEIL3	55247
ILMN_1708805	1.09457e-06	-4.87383	NCOA3	8202
ILMN_1724181	1.09502e-06	-4.87375	IL15	3600
ILMN_1728073	1.1069e-06	4.87161	DENND1A	57706
ILMN_1700168	1.13029e-06	4.86748	LARS2	23395
ILMN_1762312	1.1318e-06	4.86722	FOXRED1	55572
ILMN_3286813	1.14159e-06	-4.86552	LOC391019	391019
ILMN_1758750	1.14969e-06	4.86412	EARS2	124454
ILMN_1768293	1.15542e-06	4.86313	NUP155	9631
ILMN_1739496	1.19243e-06	-4.85689	PRRX1	5396
ILMN_1709101	1.1965e-06	-4.85622	AKAP13	11214
ILMN_1670353	1.21851e-06	4.8526	RAD51AP1	10635
ILMN_1781373	1.22764e-06	-4.85112	IFIH1	64135
ILMN_1712389	1.22798e-06	4.85107	CKLF	51192
ILMN_2160727	1.23197e-06	-4.85042	CYTH3	9265
ILMN_1687440	1.23758e-06	-4.84952	HIPK2	28996
ILMN_1688580	1.24646e-06	4.8481	CAMP	820
ILMN_2126706	1.24787e-06	4.84788	LMNB1	4001
ILMN_1684217	1.26164e-06	4.8457	AURKB	9212
ILMN_1695386	1.2959e-06	4.84038	RAD51C	5889
ILMN_1664630	1.30299e-06	4.8393	CHEK1	1111
ILMN_3235597	1.31819e-06	4.83699	LOC147727	147727
ILMN_1689088	1.32473e-06	-4.83601	COLEC12	81035
ILMN_1768505	1.33316e-06	-4.83475	IL13RA1	3597
ILMN_2121282	1.3398e-06	4.83376	MRPS18B	28973
ILMN_1725130	1.34428e-06	-4.83309	FAM50A	9130
ILMN_1670925	1.35011e-06	4.83223	CYB5D1	124637
ILMN_1662340	1.36303e-06	-4.83034	ZNF358	140467
ILMN_1814204	1.40474e-06	-4.82433	C21orf55	54943
ILMN_2309926	1.41341e-06	-4.8231	ZDHHC14	79683
ILMN_1807662	1.4215e-06	-4.82197	IGF2R	3482
ILMN_1679995	1.42745e-06	4.82113	MPP6	51678
ILMN_1712413	1.44593e-06	4.81857	RPL39L	116832
ILMN_1698766	1.47717e-06	4.8143	PYCARD	29108
ILMN_2368575	1.48088e-06	4.8138	GIYD1	548593
ILMN_1720623	1.48342e-06	4.81346	SYTL3	94120
ILMN_1690064	1.48362e-06	-4.81343	RUNDC2C	440352
ILMN_1802951	1.49534e-06	4.81186	CDCA1	83540
ILMN_2246882	1.5046e-06	4.81062	SP140	11262
ILMN_2374633	1.50463e-06	4.81062	ZWILCH	55055
ILMN_3237368	1.50976e-06	-4.80994	LOC644132	644132
ILMN_1778890	1.52286e-06	4.80821	PPIL5	122769
ILMN_2230162	1.55347e-06	-4.80423	FLJ44124	641737
ILMN_1654313	1.5672e-06	-4.80247	LOC730995	730995
ILMN_1726222	1.59777e-06	4.7986	FLOT2	2319
ILMN_2375484	1.59846e-06	-4.79852	CPEB2	132864
ILMN_1737025	1.61582e-06	-4.79635	PLCL2	23228
ILMN_2381537	1.64241e-06	-4.79308	CRCP	27297
ILMN_1670609	1.64588e-06	-4.79266	ATOX1	475
ILMN_2115434	1.67465e-06	-4.78918	RAB32	10981
ILMN_1796074	1.67537e-06	4.78909	C18orf56	494514
ILMN_1812226	1.70097e-06	-4.78605	ICAM1	3383
ILMN_3253304	1.71318e-06	-4.78461	BRI3P1	730010
ILMN_1654552	1.71321e-06	4.78461	MRPS31	10240
ILMN_1697694	1.72232e-06	-4.78354	ATP6AP1	537
ILMN_1789138	1.74435e-06	4.78099	PLEKHA2	59339
ILMN_1749403	1.75516e-06	-4.77975	TSPAN33	340348
ILMN_1724407	1.82546e-06	4.77184	TACC3	10460
ILMN_1798705	1.83345e-06	4.77097	CCNC	892
ILMN_2143795	1.84166e-06	4.77007	MGC4677	112597
ILMN_2371458	1.86482e-06	-4.76755	CXCR7	57007
ILMN_1706706	1.89452e-06	4.76436	WDR68	10238
ILMN_1879857	1.95438e-06	4.75809		NA
ILMN_1742779	1.99055e-06	4.75438	CENPL	91687
ILMN_2334242	2.00533e-06	-4.75289	CREB1	1385
ILMN_1654268	2.01373e-06	4.75204	HMGB2	3148
ILMN_1815168	2.05206e-06	-4.74823	HVCN1	84329
ILMN_3228585	2.08378e-06	-4.74512	LOC728661	728661
ILMN_2332964	2.18084e-06	-4.7359	LGMN	5641
ILMN_1806037	2.20098e-06	4.73404	TK1	7083
ILMN_1751773	2.20192e-06	4.73395	POLD3	10714
