## Supplementary Table 6 for "Integrative genomic strategies applied to a lymphoblast cell line model reveal specific transcriptomic signatures associated with clozapine response"

### Sheet: GTEx_tissue_clozapine_genes_mea
Tissue	Expected_expression_mean	Expected_expression_sd	Upregulated_genes_mean	Upregulated_genes_sd	Upregulated_genes_mean_normalized	Downregulated_genes_mean	Downregulated_genes_sd	Downregulated_genes_mean_normalized	Pvalue	Pvalue_corrected
Fibroblasts	2.97727	0.080971	2.60321	0.470484	-0.374061	2.45856	0.768026	-0.518711	0	0
Testis	3.26125	0.0737677	2.9159	0.347712	-0.345352	3.05939	0.332263	-0.201858	0	0
Lung	3.09932	0.0761822	3.41319	0.577983	0.313863	2.09403	0.504258	-1.0053	0.0001	0.0031
Muscle	2.39384	0.0781704	2.13881	0.503273	-0.255026	1.42384	0.406682	-0.970002	0.0002	0.0062
LCL	3.46	0.0808699	3.72083	0.601281	0.260831	3.50153	0.451355	0.0415268	0.0011	0.0341
Liver	2.41428	0.0728736	2.63529	0.573214	0.221011	1.53811	0.475009	-0.876164	0.0011	0.0341
Spleen	3.28638	0.0777959	3.49065	0.382766	0.204266	2.47931	0.44908	-0.807074	0.0039	0.1209
Small Intestine	3.05618	0.0724645	3.22953	0.661056	0.173349	2.21418	0.536548	-0.841997	0.0096	0.2976
Ovary	3.05494	0.0793753	2.88333	0.48973	-0.171603	1.98108	0.410883	-1.07386	0.0136	0.4216
Blood	2.30612	0.0817406	2.48853	0.751719	0.182405	1.58275	0.638502	-0.723374	0.0143	0.4433
Pituitary	3.07609	0.0756713	2.91588	0.449305	-0.160217	1.92623	0.30582	-1.14987	0.0161	0.4991
Blood Vessel	2.8994	0.0786609	2.74067	0.538671	-0.158725	1.83523	0.402541	-1.06417	0.0212	0.6572
Esophagus	2.9164	0.0747056	2.77188	0.753105	-0.14452	2.05291	0.739667	-0.863493	0.026	0.806
Uterus	3.08495	0.0775669	2.94399	0.466887	-0.140957	1.91991	0.377893	-1.16503	0.0356	1
Nerve	3.12346	0.0764616	3.25197	0.403716	0.128505	2.0678	0.346165	-1.05566	0.0493	1
Salivary Gland	2.92955	0.0732054	3.04811	0.587249	0.118561	1.92064	0.439021	-1.0089	0.0521	1
Heart	2.45184	0.0725914	2.35063	0.56373	-0.101209	1.5724	0.448999	-0.879443	0.0842	1
Bladder	3.02539	0.0761442	2.922	0.620394	-0.103385	1.88217	0.433171	-1.14322	0.0897	1
Kidney	2.83469	0.0742513	2.93351	0.669354	0.0988225	1.82988	0.459369	-1.00481	0.09	1
Adipose Tissue	3.00957	0.0767663	3.09391	0.582071	0.0843341	1.94469	0.436824	-1.06489	0.1357	1
Brain	2.63059	0.0703005	2.55358	0.652114	-0.077015	1.69221	0.504356	-0.938385	0.138	1
Colon	2.95751	0.0742254	2.87731	0.712979	-0.0801995	1.99657	0.651032	-0.960935	0.1431	1
Adrenal Gland	2.99092	0.0780877	2.92384	0.496355	-0.0670801	1.95055	0.387447	-1.04036	0.197	1
Cervix Uteri	2.99973	0.0779042	2.93895	1.03393	-0.0607779	2.1764	0.922335	-0.823328	0.2209	1
Pancreas	2.45482	0.0706989	2.40593	0.459949	-0.0488895	1.52368	0.358282	-0.931143	0.2426	1
Breast	3.06366	0.0760053	3.11389	0.638928	0.0502211	1.98162	0.439349	-1.08204	0.2523	1
Prostate	3.10007	0.0750853	3.06616	0.524286	-0.0339103	2.03669	0.432326	-1.06338	0.3229	1
Vagina	3.05224	0.0751762	3.04079	0.661562	-0.0114547	2.2044	0.602938	-0.847841	0.4386	1
Thyroid	3.14407	0.0762537	3.13661	0.473293	-0.00746446	2.05125	0.392582	-1.09282	0.4608	1
Stomach	2.89169	0.0733907	2.89331	0.678059	0.00162223	1.98943	0.606308	-0.902258	0.4919	1
Skin	2.97579	0.0766388	2.97616	0.465227	0.000372353	2.11743	0.406397	-0.858353	0.4954	1
