## Supplementary Table 9 for "Integrative genomic strategies applied to a lymphoblast cell line model reveal specific transcriptomic signatures associated with clozapine response"

### Sheet: GWAS_trait_info
Trait	Controls (N)	Cases (N)	Reference	Study URL	Sumstats URL
Schizophrenia	113075	36989	PGC, 2014	https://www.ncbi.nlm.nih.gov/pubmed/25056061	https://www.med.unc.edu/pgc/results-and-downloads
BMI	-	~700,000	Yengo et al., 2018	https://doi.org/10.1101/274654	https://portals.broadinstitute.org/collaboration/giant/index.php/GIANT_consortium_data_files
Coronary Artery Disease (CAD)	123504	60801	Nikpay et al., 2015	https://www.ncbi.nlm.nih.gov/pubmed/26343387	http://www.cardiogramplusc4d.org/data-downloads/
Type 2 Diabetes	132532	26676	Scott et al., 2017	https://www.ncbi.nlm.nih.gov/pubmed/28566273	http://diagram-consortium.org/downloads.html
Total Cholesterol	-	62166	Surakka et al., 2015	https://www.ncbi.nlm.nih.gov/pubmed/25961943	http://diagram-consortium.org/2015_ENGAGE_1KG/
Triglycerides	-	62166	Surakka et al., 2015	https://www.ncbi.nlm.nih.gov/pubmed/25961943	http://diagram-consortium.org/2015_ENGAGE_1KG/
High-density lipoprotein (HDL)	-	62166	Surakka et al., 2015	https://www.ncbi.nlm.nih.gov/pubmed/25961943	http://diagram-consortium.org/2015_ENGAGE_1KG/
Low-density lipoprotein (LDL)	-	62166	Surakka et al., 2015	https://www.ncbi.nlm.nih.gov/pubmed/25961943	http://diagram-consortium.org/2015_ENGAGE_1KG/

### Sheet: Heritabilities_ldsr
Trait	h2_obs	h2_obs_se	h2_int	h2_int_se
BMI	0.2115	0.0066	1.0221	0.0273
CAD	0.0759	0.0078	0.8589	0.0147
HDL	0.1368	0.0262	1.0983	0.0386
Height	0.5058	0.0236	1.5247	0.1086
LDL	0.0942	0.0453	1.1466	0.0548
SCZ	0.2428	0.0098	1.0372	0.0121
TC	0.1275	0.0384	1.1111	0.0431
TG	0.1883	0.0332	1.0265	0.0134
Type2DB	0.0786	0.0056	0.9972	0.0094

### Sheet: Genetic_correlations_ldsr
Trait1	Trait2	rg	se	z	p	h2_obs	h2_obs_se	h2_int	h2_int_se	gcov_int	gcov_int_se
BMI	BMI	1	1.1188e-06	893828	0	0.2115	0.0066	1.0221	0.0273	1.0221	0.0273
BMI	CAD	0.2311	0.0296	7.7964	6.3723e-15	0.0763	0.0075	0.8547	0.0139	-0.0013	0.0119
BMI	HDL	-0.4325	0.051	-8.4885	2.0925e-17	0.1307	0.0281	1.1025	0.042	-0.023	0.0085
BMI	Height	-0.0974	0.0151	-6.4597	1.0493e-10	0.5057	0.0235	1.5253	0.1093	-0.1027	0.0179
BMI	LDL	0.0894	0.0653	1.3697	0.1708	0.0886	0.0515	1.1516	0.0622	-0.0125	0.0162
BMI	SCZ	-0.1084	0.0171	-6.3241	2.5463e-10	0.2404	0.0094	1.0428	0.0128	-0.001	0.0102
BMI	TC	0.0141	0.0375	0.3757	0.7071	0.1305	0.0375	1.1055	0.0413	-0.014	0.0133
BMI	TG	0.322	0.0405	7.9511	1.8482e-15	0.1864	0.0327	1.027	0.0138	0.0238	0.0093
BMI	Type2DB	0.5068	0.0326	15.5283	2.2306e-54	0.0778	0.0058	0.9951	0.0106	0.0026	0.01
CAD	BMI	0.2311	0.0296	7.7964	6.3723e-15	0.2185	0.0087	0.9096	0.0486	-0.0013	0.0119
CAD	CAD	1	4.2154e-06	237225	0	0.0759	0.0078	0.8589	0.0147	0.8589	0.0147
CAD	HDL	-0.3283	0.0898	-3.6566	0.0003	0.0899	0.0363	1.1327	0.0601	-0.002	0.0102
CAD	Height	-0.1637	0.0309	-5.2942	1.1953e-07	0.519	0.0349	1.368	0.2207	0.0007	0.025
CAD	LDL	0.2806	0.0813	3.4518	0.0006	0.1028	0.0309	1.1167	0.0396	0.0009	0.011
CAD	SCZ	-0.0237	0.0376	-0.6312	0.5279	0.2444	0.013	1.0366	0.019	0.042	0.0105
CAD	TC	0.1924	0.0654	2.9428	0.0033	0.1425	0.0325	1.0798	0.0329	0.0031	0.0106
CAD	TG	0.2657	0.0591	4.4962	6.9192e-06	0.1777	0.0442	1.0123	0.0258	0.0092	0.0095
CAD	Type2DB	0.3802	0.0528	7.1997	6.035e-13	0.0748	0.008	1.0043	0.0167	0.0343	0.01
HDL	BMI	-0.4325	0.051	-8.4885	2.0925e-17	0.2113	0.0066	1.0249	0.0273	-0.023	0.0085
HDL	CAD	-0.3283	0.0898	-3.6566	0.0003	0.0762	0.0078	0.8582	0.0144	-0.002	0.0102
HDL	HDL	1	1.7425e-05	57389.9	0	0.1368	0.0262	1.0983	0.0386	1.0983	0.0386
HDL	Height	-0.0085	0.0281	-0.3015	0.763	0.5044	0.0236	1.5374	0.1129	-0.0063	0.0126
HDL	LDL	0.1161	0.1132	1.0254	0.3052	0.0942	0.0454	1.1467	0.055	-0.077	0.0142
HDL	SCZ	0.0508	0.0388	1.3098	0.1902	0.243	0.0099	1.0374	0.0123	-0.0041	0.0069
HDL	TC	0.2568	0.1017	2.5247	0.0116	0.1274	0.0385	1.1114	0.0432	0.1951	0.0142
HDL	TG	-0.617	0.0703	-8.7829	1.5929e-18	0.1885	0.0332	1.0263	0.0134	-0.4459	0.0096
HDL	Type2DB	-0.5034	0.0587	-8.5801	9.4799e-18	0.0785	0.0055	0.9973	0.0097	-0.0377	0.0058
Height	BMI	-0.0974	0.0151	-6.4597	1.0493e-10	0.211	0.0066	1.0222	0.0276	-0.1027	0.0179
Height	CAD	-0.1637	0.0309	-5.2942	1.1953e-07	0.0757	0.0073	0.8552	0.014	0.0007	0.025
Height	HDL	-0.0085	0.0281	-0.3015	0.763	0.129	0.0268	1.0995	0.0385	-0.0063	0.0126
Height	Height	1	1.017e-07	9.83286e+06	0	0.5058	0.0236	1.5247	0.1086	1.5247	0.1086
Height	LDL	-0.1097	0.0424	-2.5889	0.0096	0.0849	0.0515	1.1522	0.0621	-0.0384	0.015
Height	SCZ	-0.0052	0.0171	-0.3021	0.7626	0.2404	0.0092	1.0422	0.0123	-0.0213	0.0153
Height	TC	-0.1255	0.0306	-4.1052	4.0404e-05	0.1262	0.0371	1.1067	0.0412	-0.0386	0.0135
Height	TG	-0.1177	0.0252	-4.6643	3.0964e-06	0.1814	0.0312	1.028	0.0134	0.0048	0.0127
Height	Type2DB	-0.026	0.0242	-1.0752	0.2823	0.0779	0.0058	0.9944	0.0107	-0.0099	0.0122
LDL	BMI	0.0894	0.0653	1.3697	0.1708	0.2113	0.0066	1.0253	0.0274	-0.0125	0.0162
LDL	CAD	0.2806	0.0813	3.4518	0.0006	0.0762	0.0078	0.8582	0.0144	0.0009	0.011
LDL	HDL	0.1161	0.1132	1.0254	0.3052	0.1371	0.0263	1.098	0.0387	-0.077	0.0142
LDL	Height	-0.1097	0.0424	-2.5889	0.0096	0.5043	0.0236	1.5382	0.1131	-0.0384	0.015
LDL	LDL	1.0003	0.0002	4393.09	0	0.0942	0.0453	1.1466	0.0548	1.1466	0.0548
LDL	SCZ	-0.0343	0.0426	-0.8059	0.4203	0.2429	0.0099	1.0377	0.0124	0.0078	0.0071
LDL	TC	0.9554	0.0184	52.0292	0	0.1328	0.0341	1.1045	0.0365	0.9739	0.0438
LDL	TG	0.4149	0.1315	3.1544	0.0016	0.1895	0.0331	1.0252	0.013	0.2115	0.008
LDL	Type2DB	0.0901	0.0665	1.3554	0.1753	0.0786	0.0055	0.9973	0.0096	-0.0043	0.0063
SCZ	BMI	-0.1084	0.0171	-6.3241	2.5463e-10	0.2154	0.0068	0.9733	0.0274	-0.001	0.0102
SCZ	CAD	-0.0237	0.0376	-0.6312	0.5279	0.0759	0.0078	0.8591	0.0147	0.042	0.0105
SCZ	HDL	0.0508	0.0388	1.3098	0.1902	0.1308	0.031	1.1048	0.0458	-0.0041	0.0069
SCZ	Height	-0.0052	0.0171	-0.3021	0.7626	0.5009	0.0255	1.5131	0.1418	-0.0213	0.0153
SCZ	LDL	-0.0343	0.0426	-0.8059	0.4203	0.1149	0.0318	1.1205	0.0357	0.0078	0.0071
SCZ	SCZ	1	1.969e-07	5.07861e+06	0	0.2428	0.0098	1.0372	0.0121	1.0372	0.0121
SCZ	TC	-0.0066	0.0332	-0.1992	0.8421	0.1465	0.029	1.086	0.0263	0.0068	0.0071
SCZ	TG	-0.0436	0.0316	-1.3774	0.1684	0.1915	0.0342	1.0214	0.0138	0.0118	0.0069
SCZ	Type2DB	-0.0298	0.0292	-1.0203	0.3076	0.0785	0.006	0.9962	0.0107	0.0378	0.007
TC	BMI	0.0141	0.0375	0.3757	0.7071	0.2113	0.0066	1.0251	0.0273	-0.014	0.0133
TC	CAD	0.1924	0.0654	2.9428	0.0033	0.0762	0.0078	0.8582	0.0144	0.0031	0.0106
TC	HDL	0.2568	0.1017	2.5247	0.0116	0.1372	0.0263	1.098	0.0388	0.1951	0.0142
TC	Height	-0.1255	0.0306	-4.1052	4.0404e-05	0.5043	0.0236	1.5381	0.1131	-0.0386	0.0135
TC	LDL	0.9554	0.0184	52.0292	0	0.094	0.0453	1.1469	0.0548	0.9739	0.0438
TC	SCZ	-0.0066	0.0332	-0.1992	0.8421	0.243	0.0099	1.0376	0.0124	0.0068	0.0071
TC	TC	1	2.7668e-05	36144.6	0	0.1275	0.0384	1.1111	0.0431	1.1111	0.0431
TC	TG	0.4726	0.1071	4.4145	1.0122e-05	0.1889	0.0332	1.0259	0.0134	0.3222	0.0092
TC	Type2DB	0.0055	0.0509	0.1087	0.9135	0.0787	0.0055	0.9971	0.0097	-0.0019	0.0066
TG	BMI	0.322	0.0405	7.9511	1.8482e-15	0.2112	0.0066	1.0261	0.0273	0.0238	0.0093
TG	CAD	0.2657	0.0591	4.4962	6.9192e-06	0.0762	0.0078	0.8581	0.0144	0.0092	0.0095
TG	HDL	-0.617	0.0703	-8.7829	1.5929e-18	0.1366	0.0264	1.0986	0.0388	-0.4459	0.0096
TG	Height	-0.1177	0.0252	-4.6643	3.0964e-06	0.5043	0.0236	1.538	0.1129	0.0048	0.0127
TG	LDL	0.4149	0.1315	3.1544	0.0016	0.0943	0.0454	1.1465	0.055	0.2115	0.008
TG	SCZ	-0.0436	0.0316	-1.3774	0.1684	0.2431	0.0099	1.0372	0.0124	0.0118	0.0069
TG	TC	0.4726	0.1071	4.4145	1.0122e-05	0.1276	0.0385	1.111	0.0432	0.3222	0.0092
TG	TG	1	5.9358e-07	1.68469e+06	0	0.1883	0.0332	1.0265	0.0134	1.0265	0.0134
TG	Type2DB	0.4232	0.0545	7.7616	8.3885e-15	0.0783	0.0056	0.998	0.0097	0.047	0.0058
Type2DB	BMI	0.5068	0.0326	15.5283	2.2306e-54	0.2114	0.0066	1.0239	0.0265	0.0026	0.01
Type2DB	CAD	0.3802	0.0528	7.1997	6.035e-13	0.0761	0.0078	0.8584	0.0145	0.0343	0.01
Type2DB	HDL	-0.5034	0.0587	-8.5801	9.4799e-18	0.1365	0.0264	1.0988	0.0387	-0.0377	0.0058
Type2DB	Height	-0.026	0.0242	-1.0752	0.2823	0.506	0.0233	1.5238	0.1098	-0.0099	0.0122
Type2DB	LDL	0.0901	0.0665	1.3554	0.1753	0.0943	0.0453	1.1466	0.0549	-0.0043	0.0063
Type2DB	SCZ	-0.0298	0.0292	-1.0203	0.3076	0.2429	0.0098	1.0372	0.0121	0.0378	0.007
Type2DB	TC	0.0055	0.0509	0.1087	0.9135	0.1272	0.0384	1.1115	0.0432	-0.0019	0.0066
Type2DB	TG	0.4232	0.0545	7.7616	8.3885e-15	0.1882	0.0332	1.0266	0.0133	0.047	0.0058
Type2DB	Type2DB	1	2.458e-06	406842	0	0.0786	0.0056	0.9972	0.0094	0.9972	0.0094

### Sheet: MAGMA_geneset_results
Trait	Gene_set	Threshold	Genes_in_set	Genes_out_set	BETA	BETA_STD	SE	P
SCZ	All	FDR 5%	1543	9990	-0.0368	-0.0159	0.0301	0.22184
SCZ	All	FDR 1%	919	10614	-0.0129	-0.00433	0.0381	0.73529
SCZ	All	Bonf	311	11222	-0.00657	-0.0013	0.0633	0.9173
SCZ	Down	FDR 5%	771	10762	-0.0705	-0.0214	0.0414	0.088945
SCZ	Down	FDR 1%	462	11071	-0.046	-0.0107	0.0532	0.387
SCZ	Down	Bonf	173	11360	-0.0408	-0.00569	0.0882	0.64354
SCZ	Up	FDR 5%	772	10761	0.00025	8.05e-05	0.04	0.99502
SCZ	Up	FDR 1%	457	11076	0.0195	0.00486	0.0515	0.70539
SCZ	Up	Bonf	138	11395	0.029	0.00408	0.0896	0.74658
BMI	All	FDR 5%	1560	10101	-0.0347	-0.0152	0.0403	0.38918
BMI	All	FDR 1%	929	10732	-0.0124	-0.00422	0.051	0.80776
BMI	All	Bonf	315	11346	-0.0485	-0.00997	0.0825	0.55643
BMI	Down	FDR 5%	782	10879	-0.0489	-0.0154	0.0544	0.36873
BMI	Down	FDR 1%	467	11194	0.00326	0.000783	0.0701	0.96292
BMI	Down	Bonf	175	11486	-0.0388	-0.00577	0.112	0.72928
BMI	Up	FDR 5%	778	10883	-0.0154	-0.00497	0.0545	0.77679
BMI	Up	FDR 1%	462	11199	-0.0271	-0.00671	0.0705	0.70066
BMI	Up	Bonf	140	11521	-0.0597	-0.00845	0.121	0.62247
CAD	All	FDR 5%	940	6135	-0.0845	-0.0356	0.034	0.013035
CAD	All	FDR 1%	562	6513	-0.097	-0.0322	0.0423	0.021888
CAD	All	Bonf	200	6875	-0.0546	-0.0111	0.0676	0.41884
CAD	Down	FDR 5%	479	6596	-0.0818	-0.0249	0.0455	0.072209
CAD	Down	FDR 1%	292	6783	-0.0875	-0.021	0.0567	0.12249
CAD	Down	Bonf	119	6956	-0.0935	-0.0145	0.0869	0.28211
CAD	Up	FDR 5%	461	6614	-0.0703	-0.0219	0.0458	0.12476
CAD	Up	FDR 1%	270	6805	-0.0968	-0.0231	0.0599	0.10637
CAD	Up	Bonf	81	6994	0.00459	0.000607	0.106	0.96561
Type2DB	All	FDR 5%	1596	10333	-0.0189	-0.00826	0.0253	0.45338
Type2DB	All	FDR 1%	950	10979	-0.0121	-0.00415	0.0317	0.70189
Type2DB	All	Bonf	319	11610	0.0239	0.00474	0.0538	0.65697
Type2DB	Down	FDR 5%	800	11129	-0.00542	-0.00168	0.0345	0.8753
Type2DB	Down	FDR 1%	480	11449	0.0211	0.00507	0.0441	0.63222
Type2DB	Down	Bonf	177	11752	0.0456	0.00655	0.073	0.53228
Type2DB	Up	FDR 5%	796	11133	-0.0293	-0.00943	0.0341	0.3907
Type2DB	Up	FDR 1%	470	11459	-0.0437	-0.011	0.0437	0.31686
Type2DB	Up	Bonf	142	11787	-0.00189	-0.000263	0.078	0.98062
TC	All	FDR 5%	1596	10321	0.0274	0.012	0.0266	0.30313
TC	All	FDR 1%	951	10966	0.0413	0.0142	0.0332	0.21328
TC	All	Bonf	320	11597	0.0973	0.02	0.0546	0.074656
TC	Down	FDR 5%	800	11117	-0.0187	-0.0059	0.0359	0.60241
TC	Down	FDR 1%	480	11437	-0.0381	-0.00936	0.0454	0.40146
TC	Down	Bonf	178	11739	0.0186	0.0028	0.0734	0.79982
TC	Up	FDR 5%	796	11121	0.0689	0.0222	0.036	0.055299
TC	Up	FDR 1%	471	11446	0.121	0.03	0.0464	0.0092319
TC	Up	Bonf	142	11775	0.188	0.0267	0.0802	0.019135
TG	All	FDR 5%	1596	10321	0.00496	0.00217	0.0251	0.84372
TG	All	FDR 1%	951	10966	0.00707	0.00241	0.0317	0.8237
TG	All	Bonf	320	11597	0.0674	0.0137	0.0525	0.19894
TG	Down	FDR 5%	800	11117	0.024	0.00755	0.0341	0.48099
TG	Down	FDR 1%	480	11437	0.0227	0.00555	0.0433	0.59965
TG	Down	Bonf	178	11739	0.119	0.0176	0.0704	0.091792
TG	Up	FDR 5%	796	11121	-0.015	-0.0048	0.0342	0.66148
TG	Up	FDR 1%	471	11446	-0.00998	-0.00247	0.0442	0.82148
TG	Up	Bonf	142	11775	0.00313	0.000436	0.0777	0.96788
HDL	All	FDR 5%	1596	10321	0.0239	0.0105	0.0255	0.34705
HDL	All	FDR 1%	951	10966	0.041	0.0141	0.0319	0.19918
HDL	All	Bonf	320	11597	-0.00709	-0.00145	0.0527	0.89305
HDL	Down	FDR 5%	800	11117	0.0114	0.00357	0.0348	0.74239
HDL	Down	FDR 1%	480	11437	0.049	0.0119	0.0442	0.26764
HDL	Down	Bonf	178	11739	0.0273	0.00401	0.072	0.70458
HDL	Up	FDR 5%	796	11121	0.0327	0.0105	0.0345	0.34308
HDL	Up	FDR 1%	471	11446	0.0295	0.00739	0.0441	0.50363
HDL	Up	Bonf	142	11775	-0.0455	-0.00651	0.0763	0.55085
LDL	All	FDR 5%	1596	10318	0.00452	0.00198	0.0261	0.86238
LDL	All	FDR 1%	951	10963	0.0259	0.0089	0.0328	0.42942
LDL	All	Bonf	320	11594	0.0538	0.0109	0.0546	0.32512
LDL	Down	FDR 5%	800	11114	-0.046	-0.0144	0.0355	0.19544
LDL	Down	FDR 1%	480	11434	-0.051	-0.0124	0.0452	0.25886
LDL	Down	Bonf	178	11736	-0.037	-0.00548	0.0734	0.61423
LDL	Up	FDR 5%	796	11118	0.0532	0.0172	0.0351	0.12968
LDL	Up	FDR 1%	471	11443	0.102	0.0254	0.0456	0.025038
LDL	Up	Bonf	142	11772	0.16	0.0224	0.0801	0.046135
